# Clonal replacement of tumor-specific T cells following PD-1 blockade

**DOI:** 10.1101/648899

**Authors:** Kathryn E. Yost, Ansuman T. Satpathy, Daniel K. Wells, Yanyan Qi, Chunlin Wang, Robin Kageyama, Katherine McNamara, Jeffrey M. Granja, Kavita Y. Sarin, Ryanne A. Brown, Rohit K. Gupta, Christina Curtis, Samantha L. Bucktrout, Mark M. Davis, Anne Lynn S. Chang, Howard Y. Chang

## Abstract

Immunotherapies that block inhibitory checkpoint receptors on T cells have transformed the clinical care of cancer patients. However, which tumor-specific T cells are mobilized following checkpoint blockade remains unclear. Here, we performed paired single-cell RNA- and T cell receptor (TCR)-sequencing on 79,046 cells from site-matched tumors from patients with basal cell carcinoma (BCC) or squamous cell carcinoma (SCC) pre- and post-anti-PD-1 therapy. Tracking TCR clones and transcriptional phenotypes revealed a coupling of tumor-recognition, clonal expansion, and T cell dysfunction: the T cell response to treatment was accompanied by clonal expansions of CD8^+^CD39^+^ T cells, which co-expressed markers of chronic T cell activation and exhaustion. However, this expansion did not derive from pre-existing tumor infiltrating T cell clones; rather, it comprised novel clonotypes, which were not previously observed in the same tumor. Clonal replacement of T cells was preferentially observed in exhausted CD8^+^ T cells, compared to other distinct T cell phenotypes, and was evident in BCC and SCC patients. These results, enabled by single-cell multi-omic profiling of clinical samples, demonstrate that pre-existing tumor-specific T cells may be limited in their capacity for re-invigoration, and that the T cell response to checkpoint blockade relies on the expansion of a distinct repertoire of T cell clones that may have just recently entered the tumor.
