## Supplementary Table 1 for "Clonal replacement of tumor-specific T cells following PD-1 blockade"

### Sheet: Sheet1
Supplementary Table 1: Clinical Metadata for Patient Cohort
Patient	Tumor Type	Treatment	Ongoing Vismodegib treatment	Prior treatment	Response	Best % change	scRNA pre site	scRNA days pre treatment	scRNA post site	scRNA days post treatment	Adaptive pre site	Adaptive days pre treatment	Adaptive post site	Adaptive days post treatment	PBMC Adaptive days pre treatment	PBMC Adaptive days post treatment	Exome pre site	Exome days pre treatment	Exome post site	Exome days post treatment
su001	BCC	Pembrolizumab	+	Vismodegib	Yes	-81	L arm	-239, -78	L arm	83	L arm	-78, -5	L arm	83, 146	-239	104	L arm	-78	L arm	146
su002	BCC	Pembrolizumab	-	Vismodegib	Yes	0*	Nose	0	Nose	62	Nose	-602	NA	NA	NA	117	Nose	0	Nose	62
su003	BCC	Pembrolizumab	-	Vismodegib	Yes	-100	R arm	-243	R chest	16, 121	NA	NA	R chest	15	-243	16	R arm	-244	R arm	155
su004	BCC	Cemiplimab	-	-	Yes	-25	Knee	1	Knee	38	NA	NA	NA	NA	NA	NA	Knee	0	NA	NA
su005	BCC	Pembrolizumab	-	Vismodegib	No	5	L ear	0	L ear	105	L ear	-28	L ear	42	0	42	L ear	0	L ear	105
su006	BCC	Pembrolizumab	+	Vismodegib	No	-11	R neck	0	R neck	21	R neck	-280	R neck	140	-84	140	R neck	-79	R neck	21
su007	BCC	Pembrolizumab	-	Vismodegib	No	10	L cheek	-3	L cheek	60	L cheek	-3	L cheek	60	-1855	39	L cheek	-3	L cheek	60
su008	BCC	Pembrolizumab	+	Vismodegib	No	0	R arm	-91	R arm	43	R arm	-43	R arm	42	-98	43	NA	NA	R arm	43
su009	BCC	Cemiplimab	-	Sonidegib	Yes	-62	L forehead	0	L forehead	21	L forehead	0	L forehead	21	NA	NA	NA	NA	NA	NA
su010-S	SCC	Pembrolizumab	-	-	Yes	-100	L ear	-6	L ear	21	L ear	-12	L ear	21	NA	NA	NA	NA	NA	NA
su010	BCC	Pembrolizumab	-	-	No	10	R calf	-6	R calf	21	R calf	-12	R calf	21	NA	NA	NA	NA	NA	NA
su011	SCC	Cemiplimab	-	Radiation	Yes (CR)	-100	L scalp	-13	L scalp	29	NA	NA	NA	NA	NA	NA	NA	NA	NA	NA
su012	BCC	Cemiplimab	-	Vismodegib	Yes	-57	L cheek	0	L cheek	21	L cheek	0	L cheek	21	NA	NA	NA	NA	NA	NA
su013	SCC	Pembrolizumab	-	Radiation, Cetuximab	No	3	scalp	-7	scalp	49	scalp	-7	scalp	45	NA	NA	NA	NA	NA	NA
su014	SCC	Cemiplimab	-	Radiation, Capecitabine	No	117	R neck	0	R neck	28	R neck	0	R neck	28	NA	NA	NA	NA	NA	NA
						*Clinical response but residual cavity remaining from tumor prevented scoring by RECIST.
